# Polygenic transcriptome risk scores improve portability of polygenic risk scores across ancestries

**DOI:** 10.1101/2020.11.12.373647

**Authors:** Yanyu Liang, Milton Pividori, Ani Manichaikul, Abraham A. Palmer, Nancy J. Cox, Heather Wheeler, Hae Kyung Im

## Abstract

Polygenic risk scores (PRS) are on course to translate the results of genome-wide association studies (GWAS) into clinical practice. To date, most GWAS have been based on individuals of European-ancestry, meaning that the utility of PRS for non-European populations is limited because SNP effects and LD patterns may not be conserved across populations. We hypothesized that cross population prediction at the level of genes rather than SNPs would be more effective, since the effect of genes on traits is likely to be more highly conserved. Therefore, we developed a framework to convert effect sizes at SNPs into effect sizes for genetically predicted transcript abundance, which we used for prediction in non-European populations. We compared this approach, which we call polygenic transcriptome risk scores (PTRS), to PRS, using data from 17 quantitative traits that were measured in multiple ancestries (European, African, East Asian, and South Asian) by UK Biobank. On average, PTRS using whole blood predicted transcriptome had lower absolute prediction accuracy than PRS, as we expected since not all regulatory processes were captured by a single tissue. However, as hypothesized, we found that in the African target set, the portability (prediction accuracy relative to the European reference set) was significantly higher for PTRS than PRS (p=0.03) with additional gain when transcriptomic prediction models ancestry matched the target population (p=0.021). Taken together, our results suggest that using PTRS can improve prediction in underrepresented populations and that increasing the diversity of transcriptomic data may be an effective way to improve portability of GWAS results between populations and help reduce health disparities.
