## Supplementary material for "Polygenic transcriptome risk scores improve portability of polygenic risk scores across ancestries": Large Supplemental Tables

### Sheet: Table-S4
Table S4: chip heritability via LDSC regression.
The data is retrived from https://nealelab.github.io/UKBB_ldsc/downloads.html
chip_h2: the observed h2 in LDSC regression
chip_h2_se: the standard error of chip_h2
trait	chip_h2	chip_h2_se
bmi	0.248198	0.00839573
wbc	0.190975	0.00851421
rbc	0.233745	0.0232732
hb	0.173933	0.0112083
ht	0.163077	0.0113122
mcv	0.266674	0.035533
mch	0.253001	0.0332011
mchc	0.0531758	0.0050146
platelet	0.307884	0.0327639
lymphocyte	0.210252	0.016044
monocyte	0.230464	0.0325419
neutrophil	0.164108	0.00826643
eosinophil	0.18403	0.0132688
basophil	0.0242111	0.00378762
dbp	0.143291	0.00578632
sbp	0.151248	0.00634136
height	0.485223	0.0218115

### Sheet: Table-S5
Table S5: The proportion of phenotypic variation explained (PVE) by the predicted transcriptome.
num_genes: the number of genes (or independent predictors for multi-tissue case) in the transcriptome model.
pve, pve_se: the PVE estimate and corresponding standard error based on linear mixed effect model.
population: the target population.
train_population: the population that the transcriptome model is trained on.
training_data: the training data source of the transcriptome models.
tissue: the tissue type of the trainscriptome. (the "10 Tissues" is listed in Supplementary Table S3).
trait	num_genes	pve	pve_se	population	train_population	training_data	tissue
height	7041	0.0802131	0.033391	AFR	EUR	GTEx	Whole Blood
dbp	7041	0	NA	AFR	EUR	GTEx	Whole Blood
sbp	7041	0	NA	AFR	EUR	GTEx	Whole Blood
bmi	7041	0.0314327	0.0348439	AFR	EUR	GTEx	Whole Blood
wbc	7041	0.0258904	0.0312812	AFR	EUR	GTEx	Whole Blood
rbc	7041	0.0372025	0.0344414	AFR	EUR	GTEx	Whole Blood
hb	7041	0.0811743	0.034627	AFR	EUR	GTEx	Whole Blood
ht	7041	0.0651171	0.0347675	AFR	EUR	GTEx	Whole Blood
mcv	7041	0.0596686	0.0364605	AFR	EUR	GTEx	Whole Blood
mch	7041	0.0462575	0.034688	AFR	EUR	GTEx	Whole Blood
mchc	7041	0	NA	AFR	EUR	GTEx	Whole Blood
platelet	7041	0.0885646	0.0361494	AFR	EUR	GTEx	Whole Blood
lymphocyte	7041	0.00870347	0.0295862	AFR	EUR	GTEx	Whole Blood
monocyte	7041	0.00333981	0.0306125	AFR	EUR	GTEx	Whole Blood
neutrophil	7041	0.0429698	0.0332717	AFR	EUR	GTEx	Whole Blood
eosinophil	7041	0.0823505	0.0371457	AFR	EUR	GTEx	Whole Blood
basophil	7041	0.0294261	0.0364456	AFR	EUR	GTEx	Whole Blood
height	7041	0.153465	0.0217463	EUR	EUR	GTEx	Whole Blood
dbp	7041	0.0142556	0.0171593	EUR	EUR	GTEx	Whole Blood
sbp	7041	0.00766659	0.0160973	EUR	EUR	GTEx	Whole Blood
bmi	7041	0.0258815	0.0181914	EUR	EUR	GTEx	Whole Blood
wbc	7041	0.0253971	0.0173524	EUR	EUR	GTEx	Whole Blood
rbc	7041	0.0574095	0.0191354	EUR	EUR	GTEx	Whole Blood
hb	7041	0.0358671	0.0179345	EUR	EUR	GTEx	Whole Blood
ht	7041	0.0218663	0.016604	EUR	EUR	GTEx	Whole Blood
mcv	7041	0.0640289	0.0188556	EUR	EUR	GTEx	Whole Blood
mch	7041	0.0735457	0.0189665	EUR	EUR	GTEx	Whole Blood
mchc	7041	0.0132152	0.0158423	EUR	EUR	GTEx	Whole Blood
platelet	7041	0.0754204	0.0199914	EUR	EUR	GTEx	Whole Blood
lymphocyte	7041	0.0162365	0.0172788	EUR	EUR	GTEx	Whole Blood
monocyte	7041	0.0301269	0.0182801	EUR	EUR	GTEx	Whole Blood
neutrophil	7041	0.03424	0.0182669	EUR	EUR	GTEx	Whole Blood
eosinophil	7041	0.0437945	0.017807	EUR	EUR	GTEx	Whole Blood
basophil	7041	0.00946586	0.0179982	EUR	EUR	GTEx	Whole Blood
height	7041	0.14907	0.0718659	E.ASN	EUR	GTEx	Whole Blood
dbp	7041	0.0682822	0.0690695	E.ASN	EUR	GTEx	Whole Blood
sbp	7041	0.0244802	0.0653232	E.ASN	EUR	GTEx	Whole Blood
bmi	7041	0.0879129	0.0743293	E.ASN	EUR	GTEx	Whole Blood
wbc	7041	0.061549	0.0744337	E.ASN	EUR	GTEx	Whole Blood
rbc	7041	0	NA	E.ASN	EUR	GTEx	Whole Blood
hb	7041	0.0683144	0.0706435	E.ASN	EUR	GTEx	Whole Blood
ht	7041	0.062387	0.068733	E.ASN	EUR	GTEx	Whole Blood
mcv	7041	0.0169005	0.0681771	E.ASN	EUR	GTEx	Whole Blood
mch	7041	0	NA	E.ASN	EUR	GTEx	Whole Blood
mchc	7041	0	NA	E.ASN	EUR	GTEx	Whole Blood
platelet	7041	0.0278123	0.0656695	E.ASN	EUR	GTEx	Whole Blood
lymphocyte	7041	0.054826	0.0731323	E.ASN	EUR	GTEx	Whole Blood
monocyte	7041	0.108496	0.0761073	E.ASN	EUR	GTEx	Whole Blood
neutrophil	7041	0.0626432	0.0739773	E.ASN	EUR	GTEx	Whole Blood
eosinophil	7041	0	NA	E.ASN	EUR	GTEx	Whole Blood
basophil	7041	0.148569	0.0682603	E.ASN	EUR	GTEx	Whole Blood
height	7041	0.119043	0.020848	S.ASN	EUR	GTEx	Whole Blood
dbp	7041	0.0245435	0.0207168	S.ASN	EUR	GTEx	Whole Blood
sbp	7041	0.0174649	0.0190325	S.ASN	EUR	GTEx	Whole Blood
bmi	7041	0.0157174	0.0185578	S.ASN	EUR	GTEx	Whole Blood
wbc	7041	0.0639544	0.0203242	S.ASN	EUR	GTEx	Whole Blood
rbc	7041	0.06776	0.0200651	S.ASN	EUR	GTEx	Whole Blood
hb	7041	0.0190678	0.0186442	S.ASN	EUR	GTEx	Whole Blood
ht	7041	0.0371166	0.0196476	S.ASN	EUR	GTEx	Whole Blood
mcv	7041	0.0666146	0.0205952	S.ASN	EUR	GTEx	Whole Blood
mch	7041	0.0662379	0.0206099	S.ASN	EUR	GTEx	Whole Blood
mchc	7041	0.030172	0.0180444	S.ASN	EUR	GTEx	Whole Blood
platelet	7041	0.0893832	0.0211839	S.ASN	EUR	GTEx	Whole Blood
lymphocyte	7041	0.0683947	0.0201751	S.ASN	EUR	GTEx	Whole Blood
monocyte	7041	0.0418665	0.019143	S.ASN	EUR	GTEx	Whole Blood
neutrophil	7041	0.0524059	0.0197048	S.ASN	EUR	GTEx	Whole Blood
eosinophil	7041	0.0251401	0.0205032	S.ASN	EUR	GTEx	Whole Blood
basophil	7041	0	NA	S.ASN	EUR	GTEx	Whole Blood
height	4037	0.00505096	0.0101848	AFR	EUR	MESA	Monocyte
dbp	4037	0.00673863	0.023051	AFR	EUR	MESA	Monocyte
sbp	4037	0.0171817	0.0282812	AFR	EUR	MESA	Monocyte
bmi	4037	0	NA	AFR	EUR	MESA	Monocyte
wbc	4037	0.020404	0.0284213	AFR	EUR	MESA	Monocyte
rbc	4037	0.0311145	0.0296596	AFR	EUR	MESA	Monocyte
hb	4037	0.0428371	0.029278	AFR	EUR	MESA	Monocyte
ht	4037	0.0489267	0.0291336	AFR	EUR	MESA	Monocyte
mcv	4037	0.0375681	0.0309548	AFR	EUR	MESA	Monocyte
mch	4037	0.0272277	0.0308427	AFR	EUR	MESA	Monocyte
mchc	4037	0.00810955	0.0170998	AFR	EUR	MESA	Monocyte
platelet	4037	0.0690609	0.0316114	AFR	EUR	MESA	Monocyte
lymphocyte	4037	0.0137508	0.0285498	AFR	EUR	MESA	Monocyte
monocyte	4037	0	NA	AFR	EUR	MESA	Monocyte
neutrophil	4037	0.0438677	0.0301728	AFR	EUR	MESA	Monocyte
eosinophil	4037	0.0159162	0.0301112	AFR	EUR	MESA	Monocyte
basophil	4037	0	NA	AFR	EUR	MESA	Monocyte
height	4040	0.0762191	0.0287397	AFR	AFHI	MESA	Monocyte
dbp	4040	0.044968	0.0309654	AFR	AFHI	MESA	Monocyte
sbp	4040	0.00328467	0.0205894	AFR	AFHI	MESA	Monocyte
bmi	4040	0.0509846	0.0311943	AFR	AFHI	MESA	Monocyte
wbc	4040	0.0509077	0.0303538	AFR	AFHI	MESA	Monocyte
rbc	4040	0.0603596	0.0306252	AFR	AFHI	MESA	Monocyte
hb	4040	0.0282079	0.0292772	AFR	AFHI	MESA	Monocyte
ht	4040	0.027514	0.0300376	AFR	AFHI	MESA	Monocyte
mcv	4040	0.0878854	0.0318324	AFR	AFHI	MESA	Monocyte
mch	4040	0.10691	0.0319485	AFR	AFHI	MESA	Monocyte
mchc	4040	0.0484301	0.0296768	AFR	AFHI	MESA	Monocyte
platelet	4040	0.0582036	0.0298366	AFR	AFHI	MESA	Monocyte
lymphocyte	4040	0.0297572	0.0303532	AFR	AFHI	MESA	Monocyte
monocyte	4040	0.00348315	0.0285078	AFR	AFHI	MESA	Monocyte
neutrophil	4040	0.0624247	0.0307081	AFR	AFHI	MESA	Monocyte
eosinophil	4040	0	NA	AFR	AFHI	MESA	Monocyte
basophil	4040	0.0109666	0.0285133	AFR	AFHI	MESA	Monocyte
height	4037	0.0759655	0.061773	E.ASN	EUR	MESA	Monocyte
dbp	4037	0	NA	E.ASN	EUR	MESA	Monocyte
sbp	4037	0	NA	E.ASN	EUR	MESA	Monocyte
bmi	4037	0.0778453	0.064282	E.ASN	EUR	MESA	Monocyte
wbc	4037	0.0863788	0.0674951	E.ASN	EUR	MESA	Monocyte
rbc	4037	0.0204735	0.0618082	E.ASN	EUR	MESA	Monocyte
hb	4037	0	NA	E.ASN	EUR	MESA	Monocyte
ht	4037	0.00240598	0.0128434	E.ASN	EUR	MESA	Monocyte
mcv	4037	0	NA	E.ASN	EUR	MESA	Monocyte
mch	4037	0	NA	E.ASN	EUR	MESA	Monocyte
mchc	4037	0.0305353	0.051432	E.ASN	EUR	MESA	Monocyte
platelet	4037	0.0257666	0.0614974	E.ASN	EUR	MESA	Monocyte
lymphocyte	4037	0.0398219	0.0606294	E.ASN	EUR	MESA	Monocyte
monocyte	4037	0.192126	0.0657575	E.ASN	EUR	MESA	Monocyte
neutrophil	4037	0.0232079	0.0642564	E.ASN	EUR	MESA	Monocyte
eosinophil	4037	0.0203748	0.0583056	E.ASN	EUR	MESA	Monocyte
basophil	4037	0.0303297	0.055325	E.ASN	EUR	MESA	Monocyte
height	4040	0.0786451	0.061806	E.ASN	AFHI	MESA	Monocyte
dbp	4040	0.00773579	0.0521173	E.ASN	AFHI	MESA	Monocyte
sbp	4040	0	NA	E.ASN	AFHI	MESA	Monocyte
bmi	4040	0.039365	0.0652628	E.ASN	AFHI	MESA	Monocyte
wbc	4040	0.0523654	0.0633793	E.ASN	AFHI	MESA	Monocyte
rbc	4040	0.0919508	0.0593348	E.ASN	AFHI	MESA	Monocyte
hb	4040	0	NA	E.ASN	AFHI	MESA	Monocyte
ht	4040	0	NA	E.ASN	AFHI	MESA	Monocyte
mcv	4040	0.0100215	0.0462012	E.ASN	AFHI	MESA	Monocyte
mch	4040	0.0426115	0.0602231	E.ASN	AFHI	MESA	Monocyte
mchc	4040	0.0514599	0.0559699	E.ASN	AFHI	MESA	Monocyte
platelet	4040	0	NA	E.ASN	AFHI	MESA	Monocyte
lymphocyte	4040	0.0792797	0.0605529	E.ASN	AFHI	MESA	Monocyte
monocyte	4040	0.22063	0.0693962	E.ASN	AFHI	MESA	Monocyte
neutrophil	4040	0.0422426	0.0655644	E.ASN	AFHI	MESA	Monocyte
eosinophil	4040	0	NA	E.ASN	AFHI	MESA	Monocyte
basophil	4040	0.0725532	0.0577819	E.ASN	AFHI	MESA	Monocyte
height	4037	0.0723399	0.0175546	S.ASN	EUR	MESA	Monocyte
dbp	4037	0	NA	S.ASN	EUR	MESA	Monocyte
sbp	4037	0	NA	S.ASN	EUR	MESA	Monocyte
bmi	4037	0.0222888	0.0168046	S.ASN	EUR	MESA	Monocyte
wbc	4037	0.0643927	0.0176334	S.ASN	EUR	MESA	Monocyte
rbc	4037	0.0343918	0.0172029	S.ASN	EUR	MESA	Monocyte
hb	4037	0.0315688	0.0178801	S.ASN	EUR	MESA	Monocyte
ht	4037	0.0137863	0.0171197	S.ASN	EUR	MESA	Monocyte
mcv	4037	0.0500241	0.0172626	S.ASN	EUR	MESA	Monocyte
mch	4037	0.0538183	0.0172719	S.ASN	EUR	MESA	Monocyte
mchc	4037	0.0345001	0.0163989	S.ASN	EUR	MESA	Monocyte
platelet	4037	0.0768878	0.0183768	S.ASN	EUR	MESA	Monocyte
lymphocyte	4037	0.0473296	0.017757	S.ASN	EUR	MESA	Monocyte
monocyte	4037	0.0321648	0.0173497	S.ASN	EUR	MESA	Monocyte
neutrophil	4037	0.0701359	0.0179724	S.ASN	EUR	MESA	Monocyte
eosinophil	4037	0.0111281	0.0168995	S.ASN	EUR	MESA	Monocyte
basophil	4037	0.0205082	0.0172442	S.ASN	EUR	MESA	Monocyte
height	4040	0.076899	0.0175327	S.ASN	AFHI	MESA	Monocyte
dbp	4040	0.0239244	0.0174512	S.ASN	AFHI	MESA	Monocyte
sbp	4040	0.00323242	0.0121595	S.ASN	AFHI	MESA	Monocyte
bmi	4040	0.0447208	0.0177386	S.ASN	AFHI	MESA	Monocyte
wbc	4040	0.027821	0.0171931	S.ASN	AFHI	MESA	Monocyte
rbc	4040	0.0531319	0.0172682	S.ASN	AFHI	MESA	Monocyte
hb	4040	0.0171402	0.0177717	S.ASN	AFHI	MESA	Monocyte
ht	4040	0.013418	0.0158591	S.ASN	AFHI	MESA	Monocyte
mcv	4040	0.0651317	0.0177984	S.ASN	AFHI	MESA	Monocyte
mch	4040	0.0709106	0.0178511	S.ASN	AFHI	MESA	Monocyte
mchc	4040	0.0284342	0.0157081	S.ASN	AFHI	MESA	Monocyte
platelet	4040	0.0660752	0.01807	S.ASN	AFHI	MESA	Monocyte
lymphocyte	4040	0.0337388	0.0180613	S.ASN	AFHI	MESA	Monocyte
monocyte	4040	0.0348129	0.0176369	S.ASN	AFHI	MESA	Monocyte
neutrophil	4040	0.0472351	0.0174928	S.ASN	AFHI	MESA	Monocyte
eosinophil	4040	0.0174422	0.0174364	S.ASN	AFHI	MESA	Monocyte
basophil	4040	0	NA	S.ASN	AFHI	MESA	Monocyte
height	4037	0.106621	0.0184774	EUR	EUR	MESA	Monocyte
dbp	4037	0.011973	0.0160866	EUR	EUR	MESA	Monocyte
sbp	4037	0	NA	EUR	EUR	MESA	Monocyte
bmi	4037	0	NA	EUR	EUR	MESA	Monocyte
wbc	4037	0.0331343	0.0166204	EUR	EUR	MESA	Monocyte
rbc	4037	0.0369821	0.0169248	EUR	EUR	MESA	Monocyte
hb	4037	0.0139799	0.0144728	EUR	EUR	MESA	Monocyte
ht	4037	0.0109103	0.0137799	EUR	EUR	MESA	Monocyte
mcv	4037	0.0309609	0.0164452	EUR	EUR	MESA	Monocyte
mch	4037	0.0336404	0.0163145	EUR	EUR	MESA	Monocyte
mchc	4037	0.00247416	0.00506563	EUR	EUR	MESA	Monocyte
platelet	4037	0.053251	0.0174925	EUR	EUR	MESA	Monocyte
lymphocyte	4037	0.0293166	0.0174384	EUR	EUR	MESA	Monocyte
monocyte	4037	0.0214946	0.016901	EUR	EUR	MESA	Monocyte
neutrophil	4037	0.0219304	0.0161159	EUR	EUR	MESA	Monocyte
eosinophil	4037	0.0335311	0.0161616	EUR	EUR	MESA	Monocyte
basophil	4037	0.0286045	0.0162972	EUR	EUR	MESA	Monocyte
height	4040	0.0836421	0.0181974	EUR	AFHI	MESA	Monocyte
dbp	4040	0.00488936	0.0137237	EUR	AFHI	MESA	Monocyte
sbp	4040	0.00899275	0.0153545	EUR	AFHI	MESA	Monocyte
bmi	4040	0.00123451	0.00687166	EUR	AFHI	MESA	Monocyte
wbc	4040	0.0441285	0.0165675	EUR	AFHI	MESA	Monocyte
rbc	4040	0.0260701	0.0167158	EUR	AFHI	MESA	Monocyte
hb	4040	0.0201436	0.0152736	EUR	AFHI	MESA	Monocyte
ht	4040	0	NA	EUR	AFHI	MESA	Monocyte
mcv	4040	0.0604294	0.0182478	EUR	AFHI	MESA	Monocyte
mch	4040	0.0560482	0.0181163	EUR	AFHI	MESA	Monocyte
mchc	4040	0	NA	EUR	AFHI	MESA	Monocyte
platelet	4040	0.0531005	0.0174443	EUR	AFHI	MESA	Monocyte
lymphocyte	4040	0.0308788	0.0166336	EUR	AFHI	MESA	Monocyte
monocyte	4040	0.0368225	0.0179527	EUR	AFHI	MESA	Monocyte
neutrophil	4040	0.0281532	0.016308	EUR	AFHI	MESA	Monocyte
eosinophil	4040	0.0382155	0.016307	EUR	AFHI	MESA	Monocyte
basophil	4040	0.0141148	0.0166524	EUR	AFHI	MESA	Monocyte
height	26291	0.149136	0.0479173	AFR	EUR	GTEx	10 Tissues
dbp	26291	0	0	AFR	EUR	GTEx	10 Tissues
sbp	26291	0.0285342	0.0546388	AFR	EUR	GTEx	10 Tissues
bmi	26291	0.0389857	0.0572434	AFR	EUR	GTEx	10 Tissues
wbc	26291	0.121311	0.0536281	AFR	EUR	GTEx	10 Tissues
rbc	26291	0.0967738	0.0569261	AFR	EUR	GTEx	10 Tissues
hb	26291	0.19172	0.0529535	AFR	EUR	GTEx	10 Tissues
ht	26291	0.182678	0.0542004	AFR	EUR	GTEx	10 Tissues
mcv	26291	0.10311	0.0565158	AFR	EUR	GTEx	10 Tissues
mch	26291	0.113186	0.0544396	AFR	EUR	GTEx	10 Tissues
mchc	26291	0.0237217	0.0387959	AFR	EUR	GTEx	10 Tissues
platelet	26291	0.112562	0.0538404	AFR	EUR	GTEx	10 Tissues
lymphocyte	26291	0.0702638	0.050704	AFR	EUR	GTEx	10 Tissues
monocyte	26291	0.000567982	0.0105223	AFR	EUR	GTEx	10 Tissues
neutrophil	26291	0.15098	0.0556097	AFR	EUR	GTEx	10 Tissues
eosinophil	26291	0.121822	0.0594612	AFR	EUR	GTEx	10 Tissues
basophil	26291	0	0	AFR	EUR	GTEx	10 Tissues
height	26291	0.244335	0.0336167	EUR	EUR	GTEx	10 Tissues
dbp	26291	0.0589663	0.0277745	EUR	EUR	GTEx	10 Tissues
sbp	26291	0.0374044	0.0277606	EUR	EUR	GTEx	10 Tissues
bmi	26291	0.0671236	0.0302843	EUR	EUR	GTEx	10 Tissues
wbc	26291	0.0618277	0.0284	EUR	EUR	GTEx	10 Tissues
rbc	26291	0.0566022	0.0286253	EUR	EUR	GTEx	10 Tissues
hb	26291	0.0353258	0.0281214	EUR	EUR	GTEx	10 Tissues
ht	26291	0.00359362	0.027831	EUR	EUR	GTEx	10 Tissues
mcv	26291	0.0833131	0.0283754	EUR	EUR	GTEx	10 Tissues
mch	26291	0.107532	0.0289604	EUR	EUR	GTEx	10 Tissues
mchc	26291	0.0170207	0.0170401	EUR	EUR	GTEx	10 Tissues
platelet	26291	0.186945	0.0320934	EUR	EUR	GTEx	10 Tissues
lymphocyte	26291	0.0310791	0.0277303	EUR	EUR	GTEx	10 Tissues
monocyte	26291	0.0303812	0.0280647	EUR	EUR	GTEx	10 Tissues
neutrophil	26291	0.0821532	0.0293023	EUR	EUR	GTEx	10 Tissues
eosinophil	26291	0.0630732	0.0271664	EUR	EUR	GTEx	10 Tissues
basophil	26291	0.0281056	0.0279869	EUR	EUR	GTEx	10 Tissues
height	26291	0.199534	0.106419	E.ASN	EUR	GTEx	10 Tissues
dbp	26291	0	0	E.ASN	EUR	GTEx	10 Tissues
sbp	26291	0.0564032	0.10615	E.ASN	EUR	GTEx	10 Tissues
bmi	26291	0.0788186	0.108026	E.ASN	EUR	GTEx	10 Tissues
wbc	26291	0.109127	0.109036	E.ASN	EUR	GTEx	10 Tissues
rbc	26291	0	0	E.ASN	EUR	GTEx	10 Tissues
hb	26291	0.0114922	0.0669045	E.ASN	EUR	GTEx	10 Tissues
ht	26291	0.0280394	0.0942154	E.ASN	EUR	GTEx	10 Tissues
mcv	26291	0	0	E.ASN	EUR	GTEx	10 Tissues
mch	26291	0	0	E.ASN	EUR	GTEx	10 Tissues
mchc	26291	0	0	E.ASN	EUR	GTEx	10 Tissues
platelet	26291	0.0254432	0.108429	E.ASN	EUR	GTEx	10 Tissues
lymphocyte	26291	0.214981	0.114143	E.ASN	EUR	GTEx	10 Tissues
monocyte	26291	0.215433	0.11406	E.ASN	EUR	GTEx	10 Tissues
neutrophil	26291	0.0462625	0.103615	E.ASN	EUR	GTEx	10 Tissues
eosinophil	26291	0.0953595	0.121761	E.ASN	EUR	GTEx	10 Tissues
basophil	26291	0.222988	0.106688	E.ASN	EUR	GTEx	10 Tissues
height	26291	0.213772	0.0312797	S.ASN	EUR	GTEx	10 Tissues
dbp	26291	0.00411982	0.0179881	S.ASN	EUR	GTEx	10 Tissues
sbp	26291	0.0294656	0.0295954	S.ASN	EUR	GTEx	10 Tissues
bmi	26291	0.0475018	0.0296619	S.ASN	EUR	GTEx	10 Tissues
wbc	26291	0.108446	0.0314413	S.ASN	EUR	GTEx	10 Tissues
rbc	26291	0.125029	0.0307075	S.ASN	EUR	GTEx	10 Tissues
hb	26291	0.0709779	0.0305632	S.ASN	EUR	GTEx	10 Tissues
ht	26291	0.0803164	0.0305308	S.ASN	EUR	GTEx	10 Tissues
mcv	26291	0.126524	0.0300084	S.ASN	EUR	GTEx	10 Tissues
mch	26291	0.124232	0.0300499	S.ASN	EUR	GTEx	10 Tissues
mchc	26291	0.0639219	0.0284899	S.ASN	EUR	GTEx	10 Tissues
platelet	26291	0.143658	0.0314554	S.ASN	EUR	GTEx	10 Tissues
lymphocyte	26291	0.107733	0.0314689	S.ASN	EUR	GTEx	10 Tissues
monocyte	26291	0.0625238	0.0303817	S.ASN	EUR	GTEx	10 Tissues
neutrophil	26291	0.103978	0.0317164	S.ASN	EUR	GTEx	10 Tissues
eosinophil	26291	0.0367466	0.0301167	S.ASN	EUR	GTEx	10 Tissues
basophil	26291	0	0	S.ASN	EUR	GTEx	10 Tissues

### Sheet: Table-S6
Table S6: Prediction performance of PRS
For each testing population (target population) the best partial R2 of the PRS is shown.
population: the testing population (target population).
partial_R2: the maximum R2 among all candidate PRSs within the corresponding population.
trait	population	partial_R2
basophil	EUR ref.	0.0168289
bmi	EUR ref.	0.0562212
dbp	EUR ref.	0.0298518
eosinophil	EUR ref.	0.0577551
hb	EUR ref.	0.0501445
height	EUR ref.	0.244881
ht	EUR ref.	0.0438184
lymphocyte	EUR ref.	0.0130848
mch	EUR ref.	0.10925
mchc	EUR ref.	0.0112709
mcv	EUR ref.	0.121643
monocyte	EUR ref.	0.0590084
neutrophil	EUR ref.	0.0408389
platelet	EUR ref.	0.141332
rbc	EUR ref.	0.092736
sbp	EUR ref.	0.027539
wbc	EUR ref.	0.0350757
basophil	EUR test	0.00909856
bmi	EUR test	0.0576361
dbp	EUR test	0.0268154
eosinophil	EUR test	0.0585098
hb	EUR test	0.0473565
height	EUR test	0.206378
ht	EUR test	0.0436889
lymphocyte	EUR test	0.0132309
mch	EUR test	0.114277
mchc	EUR test	0.0111897
mcv	EUR test	0.120429
monocyte	EUR test	0.0519481
neutrophil	EUR test	0.0427068
platelet	EUR test	0.149701
rbc	EUR test	0.093986
sbp	EUR test	0.0292332
wbc	EUR test	0.04206
basophil	S.ASN	0.00749653
bmi	S.ASN	0.0351228
dbp	S.ASN	0.0094379
eosinophil	S.ASN	0.0421574
hb	S.ASN	0.029682
height	S.ASN	0.11839
ht	S.ASN	0.0304788
lymphocyte	S.ASN	0.0066959
mch	S.ASN	0.0599319
mchc	S.ASN	0.0181654
mcv	S.ASN	0.0673159
monocyte	S.ASN	0.0283563
neutrophil	S.ASN	0.0405876
platelet	S.ASN	0.114568
rbc	S.ASN	0.0506377
sbp	S.ASN	0.00887482
wbc	S.ASN	0.0323353
basophil	E.ASN	0.00892872
bmi	E.ASN	0.0239987
dbp	E.ASN	0.0321783
eosinophil	E.ASN	0.0128294
hb	E.ASN	0.0196104
height	E.ASN	0.0872043
ht	E.ASN	0.0281895
lymphocyte	E.ASN	0.00140923
mch	E.ASN	0.0599064
mchc	E.ASN	0.00928997
mcv	E.ASN	0.0566018
monocyte	E.ASN	0.0238531
neutrophil	E.ASN	0.025827
platelet	E.ASN	0.0512525
rbc	E.ASN	0.056161
sbp	E.ASN	0.0423415
wbc	E.ASN	0.0192674
basophil	AFR	0.00106213
bmi	AFR	0.00772435
dbp	AFR	0.00306313
eosinophil	AFR	0.00690782
hb	AFR	0.00429684
height	AFR	0.0231054
ht	AFR	0.00354077
lymphocyte	AFR	0.000457399
mch	AFR	0.00820458
mchc	AFR	0.00129868
mcv	AFR	0.0116818
monocyte	AFR	0.00319346
neutrophil	AFR	0.00770416
platelet	AFR	0.0327705
rbc	AFR	0.0132541
sbp	AFR	0.00549018
wbc	AFR	0.0023985

### Sheet: Table-S7
Table S7: Prediction performance of PTRS
For each testing population (target population) the best partial R2 of the PTRS is shown.
population: the target population.
partial_R2: the maximum R2 among all candidate PTRSs within the corresponding population.
train_population: the population that the transcriptome model is trained on.
training_data: the training data source of the transcriptome models.
tissue: the tissue type of the trainscriptome.
trait	population	partial_R2	train_population	training_data	tissue
basophil	EUR ref.	0.00440606	EUR	GTEx	Whole Blood
bmi	EUR ref.	0.0289291	EUR	GTEx	Whole Blood
dbp	EUR ref.	0.0173943	EUR	GTEx	Whole Blood
eosinophil	EUR ref.	0.0429231	EUR	GTEx	Whole Blood
hb	EUR ref.	0.034549	EUR	GTEx	Whole Blood
height	EUR ref.	0.115948	EUR	GTEx	Whole Blood
ht	EUR ref.	0.0298817	EUR	GTEx	Whole Blood
lymphocyte	EUR ref.	0.0434993	EUR	GTEx	Whole Blood
mch	EUR ref.	0.0834959	EUR	GTEx	Whole Blood
mchc	EUR ref.	0.00956099	EUR	GTEx	Whole Blood
mcv	EUR ref.	0.0899103	EUR	GTEx	Whole Blood
monocyte	EUR ref.	0.0638554	EUR	GTEx	Whole Blood
neutrophil	EUR ref.	0.0370903	EUR	GTEx	Whole Blood
platelet	EUR ref.	0.0823412	EUR	GTEx	Whole Blood
rbc	EUR ref.	0.0616752	EUR	GTEx	Whole Blood
sbp	EUR ref.	0.0168002	EUR	GTEx	Whole Blood
wbc	EUR ref.	0.0421529	EUR	GTEx	Whole Blood
basophil	EUR test	0.00974536	EUR	GTEx	Whole Blood
bmi	EUR test	0.0166274	EUR	GTEx	Whole Blood
dbp	EUR test	0.0169108	EUR	GTEx	Whole Blood
eosinophil	EUR test	0.041686	EUR	GTEx	Whole Blood
hb	EUR test	0.0458278	EUR	GTEx	Whole Blood
height	EUR test	0.0999461	EUR	GTEx	Whole Blood
ht	EUR test	0.0376139	EUR	GTEx	Whole Blood
lymphocyte	EUR test	0.0559617	EUR	GTEx	Whole Blood
mch	EUR test	0.0803797	EUR	GTEx	Whole Blood
mchc	EUR test	0.011161	EUR	GTEx	Whole Blood
mcv	EUR test	0.0797122	EUR	GTEx	Whole Blood
monocyte	EUR test	0.0595712	EUR	GTEx	Whole Blood
neutrophil	EUR test	0.0378651	EUR	GTEx	Whole Blood
platelet	EUR test	0.076356	EUR	GTEx	Whole Blood
rbc	EUR test	0.0595395	EUR	GTEx	Whole Blood
sbp	EUR test	0.0160521	EUR	GTEx	Whole Blood
wbc	EUR test	0.0456221	EUR	GTEx	Whole Blood
basophil	EUR	0.0133791	EUR	GTEx	Whole Blood
bmi	EUR	0.0465527	EUR	GTEx	Whole Blood
dbp	EUR	0.0352758	EUR	GTEx	Whole Blood
eosinophil	EUR	0.0620634	EUR	GTEx	Whole Blood
hb	EUR	0.0474118	EUR	GTEx	Whole Blood
height	EUR	0.138532	EUR	GTEx	Whole Blood
ht	EUR	0.0393225	EUR	GTEx	Whole Blood
lymphocyte	EUR	0.0536322	EUR	GTEx	Whole Blood
mch	EUR	0.0949152	EUR	GTEx	Whole Blood
mchc	EUR	0.0322228	EUR	GTEx	Whole Blood
mcv	EUR	0.0982791	EUR	GTEx	Whole Blood
monocyte	EUR	0.0739011	EUR	GTEx	Whole Blood
neutrophil	EUR	0.0461344	EUR	GTEx	Whole Blood
platelet	EUR	0.092279	EUR	GTEx	Whole Blood
rbc	EUR	0.0628016	EUR	GTEx	Whole Blood
sbp	EUR	0.0318654	EUR	GTEx	Whole Blood
wbc	EUR	0.061643	EUR	GTEx	Whole Blood
basophil	S.ASN	0.00849382	EUR	GTEx	Whole Blood
bmi	S.ASN	0.0129391	EUR	GTEx	Whole Blood
dbp	S.ASN	0.00786461	EUR	GTEx	Whole Blood
eosinophil	S.ASN	0.0283239	EUR	GTEx	Whole Blood
hb	S.ASN	0.0120562	EUR	GTEx	Whole Blood
height	S.ASN	0.0462841	EUR	GTEx	Whole Blood
ht	S.ASN	0.014267	EUR	GTEx	Whole Blood
lymphocyte	S.ASN	0.0260167	EUR	GTEx	Whole Blood
mch	S.ASN	0.034033	EUR	GTEx	Whole Blood
mchc	S.ASN	0.00795582	EUR	GTEx	Whole Blood
mcv	S.ASN	0.0358984	EUR	GTEx	Whole Blood
monocyte	S.ASN	0.0414378	EUR	GTEx	Whole Blood
neutrophil	S.ASN	0.0297198	EUR	GTEx	Whole Blood
platelet	S.ASN	0.0470272	EUR	GTEx	Whole Blood
rbc	S.ASN	0.0278058	EUR	GTEx	Whole Blood
sbp	S.ASN	0.00852392	EUR	GTEx	Whole Blood
wbc	S.ASN	0.0306636	EUR	GTEx	Whole Blood
basophil	E.ASN	0.0072786	EUR	GTEx	Whole Blood
bmi	E.ASN	0.0176788	EUR	GTEx	Whole Blood
dbp	E.ASN	0.00958924	EUR	GTEx	Whole Blood
eosinophil	E.ASN	0.0103242	EUR	GTEx	Whole Blood
hb	E.ASN	0.00447452	EUR	GTEx	Whole Blood
height	E.ASN	0.0533315	EUR	GTEx	Whole Blood
ht	E.ASN	0.00589059	EUR	GTEx	Whole Blood
lymphocyte	E.ASN	0.0354775	EUR	GTEx	Whole Blood
mch	E.ASN	0.0310951	EUR	GTEx	Whole Blood
mchc	E.ASN	0.00490386	EUR	GTEx	Whole Blood
mcv	E.ASN	0.0342082	EUR	GTEx	Whole Blood
monocyte	E.ASN	0.0366122	EUR	GTEx	Whole Blood
neutrophil	E.ASN	0.0187873	EUR	GTEx	Whole Blood
platelet	E.ASN	0.0244938	EUR	GTEx	Whole Blood
rbc	E.ASN	0.0281133	EUR	GTEx	Whole Blood
sbp	E.ASN	0.00796678	EUR	GTEx	Whole Blood
wbc	E.ASN	0.0211016	EUR	GTEx	Whole Blood
basophil	AFR	0.0014836	EUR	GTEx	Whole Blood
bmi	AFR	0.00595469	EUR	GTEx	Whole Blood
dbp	AFR	0.00438	EUR	GTEx	Whole Blood
eosinophil	AFR	0.00466255	EUR	GTEx	Whole Blood
hb	AFR	0.00586396	EUR	GTEx	Whole Blood
height	AFR	0.0124295	EUR	GTEx	Whole Blood
ht	AFR	0.00561097	EUR	GTEx	Whole Blood
lymphocyte	AFR	0.0105188	EUR	GTEx	Whole Blood
mch	AFR	0.00519116	EUR	GTEx	Whole Blood
mchc	AFR	0.00744561	EUR	GTEx	Whole Blood
mcv	AFR	0.003998	EUR	GTEx	Whole Blood
monocyte	AFR	0.0113461	EUR	GTEx	Whole Blood
neutrophil	AFR	0.00757876	EUR	GTEx	Whole Blood
platelet	AFR	0.0113439	EUR	GTEx	Whole Blood
rbc	AFR	0.00534575	EUR	GTEx	Whole Blood
sbp	AFR	0.00498665	EUR	GTEx	Whole Blood
wbc	AFR	0.00876501	EUR	GTEx	Whole Blood
basophil	EUR ref.	0.00279217	AFHI	MESA	Monocyte
bmi	EUR ref.	0.0138131	AFHI	MESA	Monocyte
dbp	EUR ref.	0.00726144	AFHI	MESA	Monocyte
eosinophil	EUR ref.	0.0191449	AFHI	MESA	Monocyte
hb	EUR ref.	0.0127569	AFHI	MESA	Monocyte
height	EUR ref.	0.0502814	AFHI	MESA	Monocyte
ht	EUR ref.	0.00998222	AFHI	MESA	Monocyte
lymphocyte	EUR ref.	0.0264946	AFHI	MESA	Monocyte
mch	EUR ref.	0.0393001	AFHI	MESA	Monocyte
mchc	EUR ref.	0.00645476	AFHI	MESA	Monocyte
mcv	EUR ref.	0.0408577	AFHI	MESA	Monocyte
monocyte	EUR ref.	0.0460027	AFHI	MESA	Monocyte
neutrophil	EUR ref.	0.0136484	AFHI	MESA	Monocyte
platelet	EUR ref.	0.0418658	AFHI	MESA	Monocyte
rbc	EUR ref.	0.0248447	AFHI	MESA	Monocyte
sbp	EUR ref.	0.0070561	AFHI	MESA	Monocyte
wbc	EUR ref.	0.0199862	AFHI	MESA	Monocyte
basophil	EUR test	0.00638789	AFHI	MESA	Monocyte
bmi	EUR test	0.00643542	AFHI	MESA	Monocyte
dbp	EUR test	0.00572959	AFHI	MESA	Monocyte
eosinophil	EUR test	0.013321	AFHI	MESA	Monocyte
hb	EUR test	0.0100448	AFHI	MESA	Monocyte
height	EUR test	0.0488497	AFHI	MESA	Monocyte
ht	EUR test	0.00843899	AFHI	MESA	Monocyte
lymphocyte	EUR test	0.0226163	AFHI	MESA	Monocyte
mch	EUR test	0.0325996	AFHI	MESA	Monocyte
mchc	EUR test	0.00677447	AFHI	MESA	Monocyte
mcv	EUR test	0.0314806	AFHI	MESA	Monocyte
monocyte	EUR test	0.0425013	AFHI	MESA	Monocyte
neutrophil	EUR test	0.019787	AFHI	MESA	Monocyte
platelet	EUR test	0.0361498	AFHI	MESA	Monocyte
rbc	EUR test	0.0286311	AFHI	MESA	Monocyte
sbp	EUR test	0.00697281	AFHI	MESA	Monocyte
wbc	EUR test	0.0250253	AFHI	MESA	Monocyte
basophil	EUR	0.00507805	AFHI	MESA	Monocyte
bmi	EUR	0.0146911	AFHI	MESA	Monocyte
dbp	EUR	0.00858139	AFHI	MESA	Monocyte
eosinophil	EUR	0.0219403	AFHI	MESA	Monocyte
hb	EUR	0.0193697	AFHI	MESA	Monocyte
height	EUR	0.0521425	AFHI	MESA	Monocyte
ht	EUR	0.0187818	AFHI	MESA	Monocyte
lymphocyte	EUR	0.0249999	AFHI	MESA	Monocyte
mch	EUR	0.0393953	AFHI	MESA	Monocyte
mchc	EUR	0.00704156	AFHI	MESA	Monocyte
mcv	EUR	0.0389791	AFHI	MESA	Monocyte
monocyte	EUR	0.0552763	AFHI	MESA	Monocyte
neutrophil	EUR	0.0244499	AFHI	MESA	Monocyte
platelet	EUR	0.0418492	AFHI	MESA	Monocyte
rbc	EUR	0.031108	AFHI	MESA	Monocyte
sbp	EUR	0.0067418	AFHI	MESA	Monocyte
wbc	EUR	0.0242172	AFHI	MESA	Monocyte
basophil	S.ASN	0.00555871	AFHI	MESA	Monocyte
bmi	S.ASN	0.00438427	AFHI	MESA	Monocyte
dbp	S.ASN	0.00252883	AFHI	MESA	Monocyte
eosinophil	S.ASN	0.00823612	AFHI	MESA	Monocyte
hb	S.ASN	0.00193478	AFHI	MESA	Monocyte
height	S.ASN	0.0175391	AFHI	MESA	Monocyte
ht	S.ASN	0.00198317	AFHI	MESA	Monocyte
lymphocyte	S.ASN	0.00880355	AFHI	MESA	Monocyte
mch	S.ASN	0.00966205	AFHI	MESA	Monocyte
mchc	S.ASN	0.00212031	AFHI	MESA	Monocyte
mcv	S.ASN	0.0119252	AFHI	MESA	Monocyte
monocyte	S.ASN	0.0317774	AFHI	MESA	Monocyte
neutrophil	S.ASN	0.015041	AFHI	MESA	Monocyte
platelet	S.ASN	0.0160958	AFHI	MESA	Monocyte
rbc	S.ASN	0.00498647	AFHI	MESA	Monocyte
sbp	S.ASN	0.00496414	AFHI	MESA	Monocyte
wbc	S.ASN	0.0171575	AFHI	MESA	Monocyte
basophil	E.ASN	0.00346011	AFHI	MESA	Monocyte
bmi	E.ASN	0.00693823	AFHI	MESA	Monocyte
dbp	E.ASN	0.00447984	AFHI	MESA	Monocyte
eosinophil	E.ASN	0.00988625	AFHI	MESA	Monocyte
hb	E.ASN	0.00296292	AFHI	MESA	Monocyte
height	E.ASN	0.0266899	AFHI	MESA	Monocyte
ht	E.ASN	0.0053317	AFHI	MESA	Monocyte
lymphocyte	E.ASN	0.0156909	AFHI	MESA	Monocyte
mch	E.ASN	0.00599559	AFHI	MESA	Monocyte
mchc	E.ASN	0.00564096	AFHI	MESA	Monocyte
mcv	E.ASN	0.00832311	AFHI	MESA	Monocyte
monocyte	E.ASN	0.0220124	AFHI	MESA	Monocyte
neutrophil	E.ASN	0.0122323	AFHI	MESA	Monocyte
platelet	E.ASN	0.0248122	AFHI	MESA	Monocyte
rbc	E.ASN	0.0179246	AFHI	MESA	Monocyte
sbp	E.ASN	0.00482533	AFHI	MESA	Monocyte
wbc	E.ASN	0.0144245	AFHI	MESA	Monocyte
basophil	AFR	0.00175659	AFHI	MESA	Monocyte
bmi	AFR	0.0037025	AFHI	MESA	Monocyte
dbp	AFR	0.00241279	AFHI	MESA	Monocyte
eosinophil	AFR	0.00047658	AFHI	MESA	Monocyte
hb	AFR	0.00156849	AFHI	MESA	Monocyte
height	AFR	0.0036606	AFHI	MESA	Monocyte
ht	AFR	0.00441481	AFHI	MESA	Monocyte
lymphocyte	AFR	0.00442004	AFHI	MESA	Monocyte
mch	AFR	0.00447932	AFHI	MESA	Monocyte
mchc	AFR	0.0029305	AFHI	MESA	Monocyte
mcv	AFR	0.000307438	AFHI	MESA	Monocyte
monocyte	AFR	0.0199533	AFHI	MESA	Monocyte
neutrophil	AFR	0.0117094	AFHI	MESA	Monocyte
platelet	AFR	0.00699026	AFHI	MESA	Monocyte
rbc	AFR	0.00437937	AFHI	MESA	Monocyte
sbp	AFR	0.000988141	AFHI	MESA	Monocyte
wbc	AFR	0.0121802	AFHI	MESA	Monocyte
basophil	EUR ref.	0.00438843	EUR	MESA	Monocyte
bmi	EUR ref.	0.0138972	EUR	MESA	Monocyte
dbp	EUR ref.	0.0145015	EUR	MESA	Monocyte
eosinophil	EUR ref.	0.0212638	EUR	MESA	Monocyte
hb	EUR ref.	0.0170737	EUR	MESA	Monocyte
height	EUR ref.	0.0616727	EUR	MESA	Monocyte
ht	EUR ref.	0.0134621	EUR	MESA	Monocyte
lymphocyte	EUR ref.	0.0298586	EUR	MESA	Monocyte
mch	EUR ref.	0.0507919	EUR	MESA	Monocyte
mchc	EUR ref.	0.0105557	EUR	MESA	Monocyte
mcv	EUR ref.	0.0466879	EUR	MESA	Monocyte
monocyte	EUR ref.	0.0539104	EUR	MESA	Monocyte
neutrophil	EUR ref.	0.0251633	EUR	MESA	Monocyte
platelet	EUR ref.	0.0497938	EUR	MESA	Monocyte
rbc	EUR ref.	0.0278562	EUR	MESA	Monocyte
sbp	EUR ref.	0.0125537	EUR	MESA	Monocyte
wbc	EUR ref.	0.0287608	EUR	MESA	Monocyte
basophil	EUR test	0.00645989	EUR	MESA	Monocyte
bmi	EUR test	0.00665956	EUR	MESA	Monocyte
dbp	EUR test	0.00876604	EUR	MESA	Monocyte
eosinophil	EUR test	0.0207614	EUR	MESA	Monocyte
hb	EUR test	0.0168942	EUR	MESA	Monocyte
height	EUR test	0.0740227	EUR	MESA	Monocyte
ht	EUR test	0.0138566	EUR	MESA	Monocyte
lymphocyte	EUR test	0.037142	EUR	MESA	Monocyte
mch	EUR test	0.0411473	EUR	MESA	Monocyte
mchc	EUR test	0.00759796	EUR	MESA	Monocyte
mcv	EUR test	0.0376266	EUR	MESA	Monocyte
monocyte	EUR test	0.0488095	EUR	MESA	Monocyte
neutrophil	EUR test	0.029663	EUR	MESA	Monocyte
platelet	EUR test	0.0467275	EUR	MESA	Monocyte
rbc	EUR test	0.0290862	EUR	MESA	Monocyte
sbp	EUR test	0.012688	EUR	MESA	Monocyte
wbc	EUR test	0.0358912	EUR	MESA	Monocyte
basophil	EUR	0.00857922	EUR	MESA	Monocyte
bmi	EUR	0.0252368	EUR	MESA	Monocyte
dbp	EUR	0.0136138	EUR	MESA	Monocyte
eosinophil	EUR	0.0330569	EUR	MESA	Monocyte
hb	EUR	0.0281672	EUR	MESA	Monocyte
height	EUR	0.0770402	EUR	MESA	Monocyte
ht	EUR	0.027089	EUR	MESA	Monocyte
lymphocyte	EUR	0.034829	EUR	MESA	Monocyte
mch	EUR	0.0510121	EUR	MESA	Monocyte
mchc	EUR	0.0104526	EUR	MESA	Monocyte
mcv	EUR	0.051406	EUR	MESA	Monocyte
monocyte	EUR	0.0650186	EUR	MESA	Monocyte
neutrophil	EUR	0.0367162	EUR	MESA	Monocyte
platelet	EUR	0.0568203	EUR	MESA	Monocyte
rbc	EUR	0.0390606	EUR	MESA	Monocyte
sbp	EUR	0.0142501	EUR	MESA	Monocyte
wbc	EUR	0.0354194	EUR	MESA	Monocyte
basophil	S.ASN	0.00498884	EUR	MESA	Monocyte
bmi	S.ASN	0.00525306	EUR	MESA	Monocyte
dbp	S.ASN	0.0036078	EUR	MESA	Monocyte
eosinophil	S.ASN	0.0112418	EUR	MESA	Monocyte
hb	S.ASN	0.00531258	EUR	MESA	Monocyte
height	S.ASN	0.0238717	EUR	MESA	Monocyte
ht	S.ASN	0.00628209	EUR	MESA	Monocyte
lymphocyte	S.ASN	0.0115588	EUR	MESA	Monocyte
mch	S.ASN	0.0144357	EUR	MESA	Monocyte
mchc	S.ASN	0.00465986	EUR	MESA	Monocyte
mcv	S.ASN	0.0151366	EUR	MESA	Monocyte
monocyte	S.ASN	0.0402842	EUR	MESA	Monocyte
neutrophil	S.ASN	0.0214949	EUR	MESA	Monocyte
platelet	S.ASN	0.0231574	EUR	MESA	Monocyte
rbc	S.ASN	0.00872733	EUR	MESA	Monocyte
sbp	S.ASN	0.00542032	EUR	MESA	Monocyte
wbc	S.ASN	0.0221861	EUR	MESA	Monocyte
basophil	E.ASN	0.00359763	EUR	MESA	Monocyte
bmi	E.ASN	0.00344068	EUR	MESA	Monocyte
dbp	E.ASN	0.00831573	EUR	MESA	Monocyte
eosinophil	E.ASN	0.00379084	EUR	MESA	Monocyte
hb	E.ASN	0.00188103	EUR	MESA	Monocyte
height	E.ASN	0.0342638	EUR	MESA	Monocyte
ht	E.ASN	0.00214617	EUR	MESA	Monocyte
lymphocyte	E.ASN	0.0288263	EUR	MESA	Monocyte
mch	E.ASN	0.0151147	EUR	MESA	Monocyte
mchc	E.ASN	0.00292493	EUR	MESA	Monocyte
mcv	E.ASN	0.0106342	EUR	MESA	Monocyte
monocyte	E.ASN	0.0304114	EUR	MESA	Monocyte
neutrophil	E.ASN	0.0184246	EUR	MESA	Monocyte
platelet	E.ASN	0.0259258	EUR	MESA	Monocyte
rbc	E.ASN	0.0117106	EUR	MESA	Monocyte
sbp	E.ASN	0.0103254	EUR	MESA	Monocyte
wbc	E.ASN	0.0198185	EUR	MESA	Monocyte
basophil	AFR	0.00151312	EUR	MESA	Monocyte
bmi	AFR	0.00149486	EUR	MESA	Monocyte
dbp	AFR	0.0014513	EUR	MESA	Monocyte
eosinophil	AFR	0.000942455	EUR	MESA	Monocyte
hb	AFR	0.00217382	EUR	MESA	Monocyte
height	AFR	0.00373478	EUR	MESA	Monocyte
ht	AFR	0.00235741	EUR	MESA	Monocyte
lymphocyte	AFR	0.00408673	EUR	MESA	Monocyte
mch	AFR	0.000684746	EUR	MESA	Monocyte
mchc	AFR	0.00207492	EUR	MESA	Monocyte
mcv	AFR	0.000429443	EUR	MESA	Monocyte
monocyte	AFR	0.0133144	EUR	MESA	Monocyte
neutrophil	AFR	0.00799022	EUR	MESA	Monocyte
platelet	AFR	0.00804747	EUR	MESA	Monocyte
rbc	AFR	0.0031483	EUR	MESA	Monocyte
sbp	AFR	0.00257949	EUR	MESA	Monocyte
wbc	AFR	0.00670841	EUR	MESA	Monocyte
